# Dynamic Sex Chromosome Expression in Drosophila Male Germ Cells

**DOI:** 10.1101/2020.03.23.000356

**Authors:** Sharvani Mahadevaraju, Justin M. Fear, Miriam Akeju, Brian J. Galletta, Mara MLS. Pinheiro, Camila C. Avelino, Diogo C. Cabral-de-Mello, Katie Conlon, Stafania Dell’Orso, Zelalem Demere, Kush Mansuria, Carolina A. Mendonça, Octavio M. Palacios-Gimenez, Eli Ross, Max Savery, Kevin Yu, Harold E. Smith, Vittorio Sartorelli, Nasser M. Rusan, Maria D. Vibranovski, Erika Matunis, Brian Oliver

**Affiliations:** Laboratory of Cellular and Developmental Biology, National Institute of Diabetes and Kidney and Digestive Diseases, National Institutes of Health, Bethesda, MD 20892, USA; Department of Cell Biology, Johns Hopkins University School of Medicine, 725 N. Wolfe Street, Baltimore, MD 21205, USA; Cell Biology and Physiology Center, National Heart, Lung and Blood Institute, National Institutes of Health, Bethesda, MD 20892, USA; Department of Genetics and Evolutionary Biology, Institute of Biosciences, University of São Paulo, SP 05508-090, São Paulo, BRA; Instituto de Biociências/IB, Departamento de Biologia Geral e Aplicada, UNESP— Universidade Estadual Paulista, Rio Claro, São Paulo 13506-900, BRA; Laboratory of Muscle Stem Cells and Gene Regulation, National Institute of Arthritis and Musculoskeletal and Skin Diseases, National Institutes of Health, Bethesda, MD 20892, USA; Department of Evolutionary Biology, Evolutionary Biology Centre, Uppsala University, 75236, Uppsala, SE; Department of Organismal Biology, Systematic Biology, Evolutionary Biology Centre, Uppsala University, 75236, Uppsala, SE; Genomics Core, National Institute of Diabetes and Kidney and Digestive Diseases, National Institutes of Health, Bethesda, MD 20892, USA

## Abstract

Sex chromosome gene content and expression is unusual. In many organisms the X and Y chromosomes are inactivated in spermatocytes, possibly as a defense mechanism against insertions into unpaired chromatin. In addition to current sex chromosomes, Drosophila has a small gene-poor X-chromosome relic (4^th^) that re-acquired autosomal status. Using single cell RNA-Seq, we demonstrate that the single X and pair of 4^th^ chromosomes are specifically inactivated in primary spermatocytes. In contrast, genes on the single Y chromosome become maximally active in primary spermatocytes. Reduced X steady-state transcript levels are due to failed activation of RNA-Polymerase-II by phosphorylation of Serine 2 and 5.

**One Sentence Summary:** Sex chromosome expression during spermatogenesis at the single cell level
