## Supplementary material for "Dynamic Sex Chromosome Expression in Drosophila Male Germ Cells": Table S4

### Sheet: Sheet1
Reagent type (species)	Designation	Source or reference	Identifiers	Additional information
gene (Drosophila melanogaster)	AGO3	FlyBase (r6.26)	FLYB:FBgn0250816
gene (Drosophila melanogaster)	aub	FlyBase (r6.26)	FLYB:FBgn0000146
gene (Drosophila melanogaster)	vas	FlyBase (r6.26)	FLYB:FBgn0283442
gene (Drosophila melanogaster)	bam	FlyBase (r6.26)	FLYB:FBgn0000158
gene (Drosophila melanogaster)	p53	FlyBase (r6.26)	FLYB:FBgn0039044
gene (Drosophila melanogaster)	Dek	FlyBase (r6.26)	FLYB:FBgn0026533
gene (Drosophila melanogaster)	e(y)3	FlyBase (r6.26)	FLYB:FBgn0087008
gene (Drosophila melanogaster)	aly	FlyBase (r6.26)	FLYB:FBgn0004372
gene (Drosophila melanogaster)	sa	FlyBase (r6.26)	FLYB:FBgn0002842
gene (Drosophila melanogaster)	tbrd-1	FlyBase (r6.26)	FLYB:FBgn0039124
gene (Drosophila melanogaster)	ADD1	FlyBase (r6.26)	FLYB:FBgn0026573
gene (Drosophila melanogaster)	twe	FlyBase (r6.26)	FLYB:FBgn0002673
gene (Drosophila melanogaster)	bol	FlyBase (r6.26)	FLYB:FBgn0011206
gene (Drosophila melanogaster)	spir	FlyBase (r6.26)	FLYB:FBgn0003475
gene (Drosophila melanogaster)	fzo	FlyBase (r6.26)	FLYB:FBgn0011596
gene (Drosophila melanogaster)	Ance	FlyBase (r6.26)	FLYB:FBgn0012037
gene (Drosophila melanogaster)	dj	FlyBase (r6.26)	FLYB:FBgn0019828
gene (Drosophila melanogaster)	ocn	FlyBase (r6.26)	FLYB:FBgn0041102
gene (Drosophila melanogaster)	dpr17	FlyBase (r6.26)	FLYB:FBgn0051361
gene (Drosophila melanogaster)	CycB	FlyBase (r6.26)	FLYB:FBgn0000405
gene (Drosophila melanogaster)	Mst87F	FlyBase (r6.26)	FLYB:FBgn0002862
gene (Drosophila melanogaster)	twin	FlyBase (r6.26)	FLYB:FBgn0011725
gene (Drosophila melanogaster)	CG11697	FlyBase (r6.26)	FLYB:FBgn0030313
gene (Drosophila melanogaster)	fest	FlyBase (r6.26)	FLYB:FBgn0034435
gene (Drosophila melanogaster)	CG3927	FlyBase (r6.26)	FLYB:FBgn0034739
gene (Drosophila melanogaster)	bb8	FlyBase (r6.26)	FLYB:FBgn0039071
gene (Drosophila melanogaster)	CycA	FlyBase (r6.26)	FLYB:FBgn0000404
gene (Drosophila melanogaster)	Taf12L	FlyBase (r6.26)	FLYB:FBgn0031623
gene (Drosophila melanogaster)	eya	FlyBase (r6.26)	FLYB:FBgn0000320
gene (Drosophila melanogaster)	Nlg3	FlyBase (r6.26)	FLYB:FBgn0083963
gene (Drosophila melanogaster)	Efa6	FlyBase (r6.26)	FLYB:FBgn0051158
gene (Drosophila melanogaster)	CG17646	FlyBase (r6.26)	FLYB:FBgn0264494
gene (Drosophila melanogaster)	piwi	FlyBase (r6.26)	FLYB:FBgn0004872
gene (Drosophila melanogaster)	fng	FlyBase (r6.26)	FLYB:FBgn0011591
gene (Drosophila melanogaster)	CG9747	FlyBase (r6.26)	FLYB:FBgn0039754
gene (Drosophila melanogaster)	tj	FlyBase (r6.26)	FLYB:FBgn0000964
gene (Drosophila melanogaster)	rdo	FlyBase (r6.26)	FLYB:FBgn0243486
gene (Drosophila melanogaster)	bnb	FlyBase (r6.26)	FLYB:FBgn0001090
gene (Drosophila melanogaster)	Nrt	FlyBase (r6.26)	FLYB:FBgn0004108
gene (Drosophila melanogaster)	Wnt4	FlyBase (r6.26)	FLYB:FBgn0010453
gene (Drosophila melanogaster)	nord	FlyBase (r6.26)	FLYB:FBgn0050418
gene (Drosophila melanogaster)	Piezo	FlyBase (r6.26)	FLYB:FBgn0264953
gene (Drosophila melanogaster)	Fas3	FlyBase (r6.26)	FLYB:FBgn0000636
gene (Drosophila melanogaster)	ems	FlyBase (r6.26)	FLYB:FBgn0000576
gene (Drosophila melanogaster)	Sox100B	FlyBase (r6.26)	FLYB:FBgn0024288
strain, strain background (D. melanogaster)	y w	Carolina Biological Supply Company, Burlington, NC	172290	yeast and banana medium
strain, strain background (D. melanogaster)	Tempe-T	PMID:16489228		Wolbachia free strain collected near Tempe, Arizona
strain, strain background (D. melanogaster)	w[1118]	Bloomington Drosophila Stock Center, Bloomington, IN	BDSC:5905; FLYB:FBst0005905
genetic reagent (Drosophila melanogaster)	w[1118] P{w[+mC]=PTT-GA}Nrg[G00305]	Bloomington Drosophila Stock Center, Bloomington, IN	BDSC:6844; FLYB:FBst0006844	Protein Trap Line
genetic reagent (Drosophila melanogaster)	w[1118]; Mi{ET1}fln[MB03038]/TM3, Sb[1] Ser[1]	Bloomington Drosophila Stock Center, Bloomington, IN	BDSC:23601; FLYB:FBst0023601	Protein Trap Line	?
genetic reagent (Drosophila melanogaster)	“y[1] w[*]; Mi{y[+mDint2]=MIC}rdo[MI02219]”	Bloomington Drosophila Stock Center, Bloomington, IN	BDSC:34297; FLYB:FBst0034297	Protein Trap Line
genetic reagent (Drosophila melanogaster)	“w[*]; P{w[+mC]=PTT-un}Fs(2)Ket[GFP]/CyO; P{w[+mC]=mRFP-Nup107.K}7.1”	Bloomington Drosophila Stock Center, Bloomington, IN	BDSC:35515; FLYB:FBst0035515	Protein Trap Line
genetic reagent (Drosophila melanogaster)	“y[1] w[*]; Mi{y[+mDint2]=MIC}Mlc2[MI02834]”	Bloomington Drosophila Stock Center, Bloomington, IN	BDSC:36051; FLYB:FBst0036051	Protein Trap Line	?
genetic reagent (Drosophila melanogaster)	“y[1] w[*]; Mi{y[+mDint2]=MIC}Nlg3[MI02443]/TM3, Sb[1] Ser[1]”	Bloomington Drosophila Stock Center, Bloomington, IN	BDSC:37153; FLYB:FBst0037153	Protein Trap Line
genetic reagent (Drosophila melanogaster)	“y[1] w[*]; Mi{y[+mDint2]=MIC}Cht5[MI03431]/TM3, Sb[1] Ser[1]”	Bloomington Drosophila Stock Center, Bloomington, IN	BDSC:38128; FLYB:FBst0038128	Protein Trap Line	?
genetic reagent (Drosophila melanogaster)	w[1118] P{w[+mC]=PTT-GB}Pdcd4[G93]	Bloomington Drosophila Stock Center, Bloomington, IN	BDSC:38446; FLYB:FBst0038446	Protein Trap Line
genetic reagent (Drosophila melanogaster)	“y[1] w[*]; Mi{PT-GFSTF.1}tutl[MI00290-GFSTF.1]/SM6a”	Bloomington Drosophila Stock Center, Bloomington, IN	BDSC:39652; FLYB:FBst0039652	Protein Trap Line
genetic reagent (Drosophila melanogaster)	“y[1] w[*]; Mi{y[+mDint2]=MIC}Syn[MI05723]”	Bloomington Drosophila Stock Center, Bloomington, IN	BDSC:42339; FLYB:FBst0042339	Protein Trap Line	?
genetic reagent (Drosophila melanogaster)	y[1] w[*] Mi{y[+mDint2]=MIC}RunxA[MI07404]	Bloomington Drosophila Stock Center, Bloomington, IN	BDSC:44880; FLYB:FBst0044880	Protein Trap Line	?
genetic reagent (Drosophila melanogaster)	“y[1] w[*]; P{w[+mC]=PTT-GA}cindr[CA06686]”	Bloomington Drosophila Stock Center, Bloomington, IN	BDSC:50802; FLYB:FBst0050802	Protein Trap Line
genetic reagent (Drosophila melanogaster)	w[*]; P{w[+mC]=PTT-un}Dek[G00131]	Bloomington Drosophila Stock Center, Bloomington, IN	BDSC:50840; FLYB:FBst0050840	Protein Trap Line
genetic reagent (Drosophila melanogaster)	“w[*]; P{w[+mC]=PTT-GA}Fas3[G00258]”	Bloomington Drosophila Stock Center, Bloomington, IN	BDSC:50841; FLYB:FBst0050841	Protein Trap Line
genetic reagent (Drosophila melanogaster)	“y[1] w[*]; Mi{y[+mDint2]=MIC}rdo[MI08797]”	Bloomington Drosophila Stock Center, Bloomington, IN	BDSC:51239; FLYB:FBst0051239	Protein Trap Line
genetic reagent (Drosophila melanogaster)	w[*] P{w[+mC]=PTT-GC}e(y)3[CC01368]	Bloomington Drosophila Stock Center, Bloomington, IN	BDSC:51554; FLYB:FBst0051554	Protein Trap Line
genetic reagent (Drosophila melanogaster)	“w[*]; P{w[+mC]=PTT-GC}Mapmodulin[CC01398]”	Bloomington Drosophila Stock Center, Bloomington, IN	BDSC:51556; FLYB:FBst0051556	Protein Trap Line
genetic reagent (Drosophila melanogaster)	“w[*]; P{w[+mC]=PTT-GC}osa[CC00445]”	Bloomington Drosophila Stock Center, Bloomington, IN	BDSC:51579; FLYB:FBst0051579	Protein Trap Line
genetic reagent (Drosophila melanogaster)	y[1] w[*]; Mi{y[+mDint2]=MIC}rdo[MI10011]”	Bloomington Drosophila Stock Center, Bloomington, IN	BDSC:53439; FLYB:FBst0053439	Protein Trap Line
genetic reagent (Drosophila melanogaster)	“y[1] w[*]; Mi{y[+mDint2]=MIC}Syn[MI11740]”	Bloomington Drosophila Stock Center, Bloomington, IN	BDSC:56457; FLYB:FBst0056457	Protein Trap Line	?
genetic reagent (Drosophila melanogaster)	“y[1] w[*]; Mi{y[+mDint2]=MIC}Nlg3[MI08924]”	Bloomington Drosophila Stock Center, Bloomington, IN	BDSC:58509; FLYB:FBst0058509	Protein Trap Line
genetic reagent (Drosophila melanogaster)	“y[1] w[*]; Mi{y[+mDint2]=MIC}sosie[MI12650]”	Bloomington Drosophila Stock Center, Bloomington, IN	BDSC:58547; FLYB:FBst0058547	Protein Trap Line	?
genetic reagent (Drosophila melanogaster)	“y[1] w[67c23]; Mi{PT-GFSTF.2}Tep2[MI01299-GFSTF.2]”	Bloomington Drosophila Stock Center, Bloomington, IN	BDSC:59402; FLYB:FBst0059402	Protein Trap Line
genetic reagent (Drosophila melanogaster)	“y[1] w[*]; Mi{y[+mDint2]=MIC}cmpy[MI14851]”	Bloomington Drosophila Stock Center, Bloomington, IN	BDSC:59571; FLYB:FBst0059571	Protein Trap Line	?
genetic reagent (Drosophila melanogaster)	“y[1] w[67c23]; Mi{PT-GFSTF.0}mbl[MI00139-GFSTF.0]/CyO”	Bloomington Drosophila Stock Center, Bloomington, IN	BDSC:59758; FLYB:FBst0059758	Protein Trap Line
genetic reagent (Drosophila melanogaster)	“y[1] w[*]; Mi{PT-GFSTF.0}foxo[MI00493-GFSTF.0]/TM6C, Sb[1] Tb[1]”	Bloomington Drosophila Stock Center, Bloomington, IN	BDSC:59766; FLYB:FBst0059766	Protein Trap Line
genetic reagent (Drosophila melanogaster)	“y[1] w[67c23]; Mi{PT-GFSTF.1}Fas3[MI03674-GFSTF.1]/SM6a”	Bloomington Drosophila Stock Center, Bloomington, IN	BDSC:59809; FLYB:FBst0059809	Protein Trap Line
genetic reagent (Drosophila melanogaster)	“y[1] w[67c23]; Mi{PT-GFSTF.0}spir[MI05646-GFSTF.0]/CyO”	Bloomington Drosophila Stock Center, Bloomington, IN	BDSC:59827; FLYB:FBst0059827	Protein Trap Line
genetic reagent (Drosophila melanogaster)	“y[1] w[67c23]; Mi{PT-GFSTF.1}Ance[MI05748-GFSTF.1]/SM6a”	Bloomington Drosophila Stock Center, Bloomington, IN	BDSC:59828; FLYB:FBst0059828	Protein Trap Line
genetic reagent (Drosophila melanogaster)	“y[1] w[*]; Mi{PT-GFSTF.0}Efa6[MI00261-GFSTF.0]/TM6C, Sb[1] Tb[1]”	Bloomington Drosophila Stock Center, Bloomington, IN	BDSC:60147; FLYB:FBst0060147	Protein Trap Line
genetic reagent (Drosophila melanogaster)	“y[1] w[*]; Mi{PT-GFSTF.1}CG9747[MI02072-GFSTF.1]/TM3, Sb[1] Ser[1]”	Bloomington Drosophila Stock Center, Bloomington, IN	BDSC:60177; FLYB:FBst0060177	Protein Trap Line
genetic reagent (Drosophila melanogaster)	“y[1] w[67c23]; Mi{PT-GFSTF.0}Piezo[MI04189-GFSTF.0]”	Bloomington Drosophila Stock Center, Bloomington, IN	BDSC:60209; FLYB:FBst0060209	Protein Trap Line
genetic reagent (Drosophila melanogaster)	“y[1] w[67c23]; Mi{PT-GFSTF.2}nord[MI06414-GFSTF.2]/SM6a”	Bloomington Drosophila Stock Center, Bloomington, IN	BDSC:60250; FLYB:FBst0060250	Protein Trap Line
genetic reagent (Drosophila melanogaster)	“y[1] w[*]; Mi{PT-GFSTF.0}p53[MI01307-GFSTF.0]/TM6C, Sb[1] Tb[+]”	Bloomington Drosophila Stock Center, Bloomington, IN	BDSC:60516; FLYB:FBst0060516	Protein Trap Line
genetic reagent (Drosophila melanogaster)	“y[1] w[*]; Mi{PT-GFSTF.1}tok[MI06118-GFSTF.1]/TM6C, Sb[1] Tb[1]”	Bloomington Drosophila Stock Center, Bloomington, IN	BDSC:60550; FLYB:FBst0060550	Protein Trap Line
genetic reagent (Drosophila melanogaster)	“y[1] w[67c23]; Mi{PT-GFSTF.1}ADD1[MI09552-GFSTF.1]/CyO”	Bloomington Drosophila Stock Center, Bloomington, IN	BDSC:60569; FLYB:FBst0060569	Protein Trap Line
genetic reagent (Drosophila melanogaster)	“w[*]; TI{TI}Efa6[GFP-C]”	Bloomington Drosophila Stock Center, Bloomington, IN	BDSC:60588; FLYB:FBst0060588	Protein Trap Line
genetic reagent (Drosophila melanogaster)	“y[1] w[*]; Mi{y[+mDint2]=MIC}kkv[MI15197] CG14668[MI15197]/TM3, Sb[1] Ser[1]”	Bloomington Drosophila Stock Center, Bloomington, IN	BDSC:60993; FLYB:FBst0060993	Protein Trap Line	?
genetic reagent (Drosophila melanogaster)	“y[1] w[*]; Mi{PT-GFSTF.1}dpr17[MI08707-GFSTF.1]”	Bloomington Drosophila Stock Center, Bloomington, IN	BDSC:61801; FLYB:FBst0061801	Protein Trap Line
genetic reagent (Drosophila melanogaster)	“y[1] w[*]; Mi{PT-GFSTF.1}twin[MI07336-GFSTF.1]/TM6C, Sb[1] Tb[1]”	Bloomington Drosophila Stock Center, Bloomington, IN	BDSC:63182; FLYB:FBst0063182	Protein Trap Line
genetic reagent (Drosophila melanogaster)	“y[1] w[*]; Mi{PT-GFSTF.2}Sap-r[MI11015-GFSTF.2]/TM6C, Sb[1] Tb[1]”	Bloomington Drosophila Stock Center, Bloomington, IN	BDSC:63201; FLYB:FBst0063201	Protein Trap Line
genetic reagent (Drosophila melanogaster)	“y[1] w[*]; Mi{PT-GFSTF.1}bol[MI00386-GFSTF.1]/TM6C, Sb[1] Tb[1]”	Bloomington Drosophila Stock Center, Bloomington, IN	BDSC:64431; FLYB:FBst0064431	Protein Trap Line
genetic reagent (Drosophila melanogaster)	“y[1] w[*]; Mi{PT-GFSTF.0}CG17646[MI04004-GFSTF.0]”	Bloomington Drosophila Stock Center, Bloomington, IN	BDSC:64439; FLYB:FBst0064439	Protein Trap Line
genetic reagent (Drosophila melanogaster)	“y[1] w[*]; Mi{PT-GFSTF.1}SRPK[MI06550-GFSTF.1]”	Bloomington Drosophila Stock Center, Bloomington, IN	BDSC:65332; FLYB:FBst0065332	Protein Trap Line
genetic reagent (Drosophila melanogaster)	“y[1] w[*]; Mi{PT-GFSTF.1}stai[MI07398-GFSTF.1]”	Bloomington Drosophila Stock Center, Bloomington, IN	BDSC:65334; FLYB:FBst0065334	Protein Trap Line
genetic reagent (Drosophila melanogaster)	“P{GawB}E132; ; P{w[+mC]=tubP-GAL80[ts]}2”	Bloomington Drosophila Stock Center, Bloomington, IN	BDSC:26796; BDSC:7017
genetic reagent (Drosophila melanogaster)	“y[*] w[*]; P{w[+mC]=UAS-2xEGFP}AH3”	Bloomington Drosophila Stock Center, Bloomington, IN	BDSC:6658; FLYB:FBst0006658
genetic reagent (Drosophila melanogaster)	“y[*] w[*]; P{GawB}NP1624 / CyO, P{UAS-lacZ.UW14}UW14”	Kyoto Stock Center, Kyoto, Japan	DGRC:104055; FLYB:FBst0302922
genetic reagent (Drosophila melanogaster)	“w[*]; P{vas.EGFP.HA}”	Kyoto Stock Center, Kyoto, Japan	DGRC:109171; FLYB:FBst0313773
biological sample (D. melanogaster male)	Third instar larval testis cleaned of fat body with papain rep 1. (Bulk RNA-Seq)	NCBI BioSample	BioSample:SAMN09380125	Produced for this study
biological sample (D. melanogaster male)	Third instar larval testis cleaned of fat body with papain rep 2. (Bulk RNA-Seq)	NCBI BioSample	BioSample:SAMN09380124	Produced for this study
biological sample (D. melanogaster male)	Third instar larval testis cleaned of fat body with papain rep 3. (Bulk RNA-Seq)	NCBI BioSample	BioSample:SAMN09380123	Produced for this study
biological sample (D. melanogaster male)	Third instar larval testis cleaned of fat body with papain rep 4. (Bulk RNA-Seq)	NCBI BioSample	BioSample:SAMN09380122	Produced for this study
biological sample (D. melanogaster female)	Third instar larval ovary cleaned of fat body with papain rep 1. (Bulk RNA-Seq)	NCBI BioSample	BioSample:SAMN09382354	Produced for this study
biological sample (D. melanogaster female)	Third instar larval ovary cleaned of fat body with papain rep 2. (Bulk RNA-Seq)	NCBI BioSample	BioSample:SAMN09382353	Produced for this study
biological sample (D. melanogaster female)	Third instar larval ovary cleaned of fat body with papain rep 3. (Bulk RNA-Seq)	NCBI BioSample	BioSample:SAMN09382352	Produced for this study
biological sample (D. melanogaster female)	Third instar larval ovary cleaned of fat body with papain rep 4 (Bulk RNA-Seq)	NCBI BioSample	BioSample:SAMN09382351	Produced for this study
biological sample (D. melanogaster male)	Third instar larval testes dissociated with Trypsin and Collagenase rep 1. (scRNA-Seq)	NCBI BioSample	BioSample:SAMN10852983	Produced for this study
biological sample (D. melanogaster male)	Third instar larval testes dissociated with Trypsin and Collagenase rep 2. (scRNA-Seq)	NCBI BioSample	BioSample:SAMN10852982	Produced for this study
biological sample (D. melanogaster male)	Third instar larval testes dissociated with Trypsin and Collagenase rep 3. (scRNA-Seq)	NCBI BioSample	BioSample:SAMN10852981	Produced for this study
biological sample (D. melanogaster female)	w1118_GO_f_r1 (Adult Ovary RNA-Seq)	NCBI BioSample	BioSample:SAMN07188434	PMID:30599046
biological sample (D. melanogaster female)	w1118_GO_f_r2 (Adult Ovary RNA-Seq)	NCBI BioSample	BioSample:SAMN07188433	PMID:30599046
biological sample (D. melanogaster female)	w1118_GO_f_r3 (Adult Ovary RNA-Seq)	NCBI BioSample	BioSample:SAMN07188432	PMID:30599046
biological sample (D. melanogaster male)	w1118_GO_m_r1 (Adult Testis RNA-Seq)	NCBI BioSample	BioSample:SAMN07188431	PMID:30599046
biological sample (D. melanogaster male)	w1118_GO_m_r2 (Adult Testis RNA-Seq)	NCBI BioSample	BioSample:SAMN07188335	PMID:30599046
biological sample (D. melanogaster male)	w1118_GO_m_r3 (Adult Testis RNA-Seq)	NCBI BioSample	BioSample:SAMN07188334	PMID:30599046
antibody	mouse Anti-RNA polymerase II, clone CTD4H8	MilliporeSigma, Burlington, MA, gift from Eduardo Gorab	Millipore05-623; RRID:AB_309852	(1:500)
antibody	rat Anti-RNA polymerase II subunit B1 (phospho CTD Ser-2), clone 3E10 antibody	MilliporeSigma, Burlington, MA	Millipore:04-1571; RRID:AB_11212363	(1:1000)
antibody	rabbit Anti-RNA polymerase II CTD repeat YSPTSPS (phospho S5)	Abcam, Cambridge, MA	Abcam:ab5131; RRID:AB449369	(1:500)
antibody	guinea pig Anti-Asl	A gift of G. Rogers, University of Arizona, Tucson, AZ		(1:30000)
antibody	Mouse Anti-Lamin DmO	DSHB, Iowa City, IA	DSHB:ADL84.12; RRID:AB_528338	(1:10)
antibody	Mouse Anti-Lamin C	DSHB, Iowa City, IA	DSHB:LC28.26; RRID:AB_528339	(1:10)
antibody	Mouse Anti-Fasciclin III	DSHB, Iowa City, IA	DSHB:7G10; RRID:AB_528070	(1:50)
antibody	Mouse Anti-hu-li tai shao, not hts-PC	DSHB, Iowa City, IA	DSHB:1B1; RRID:AB_528070	(1:50)
antibody	Goat anti-Guinea Pig IgG (H+L) - Alexa Fluor 488	Thermo Fisher Scientific, Waltham, MA	Invitrogen:A11073; RRID:AB_2534117	(1:5000)
antibody	Goat anti-Mouse IgG (H+L) - Alexa Fluor 568	Thermo Fisher Scientific, Waltham, MA	Invitrogen:A11004; RRID:AB_2534072	(1:5000)
antibody	Goat anti-Rabbit IgG (H+L) - Alexa Fluor 647	Thermo Fisher Scientific, Waltham, MA	Invitrogen:A21244; RRID:AB2535812	(1:5000)
antibody	Goat anti-Rat IgG (H+L) - Alexa Fluor 647	Thermo Fisher Scientific, Waltham, MA	Invitrogen:A21247; RRID:AB_141778	(1:5000)
antibody	Goat anti-Chicken IgY (H+L) - Alexa Fluor 488	Thermo Fisher Scientific, Waltham, MA	Invitrogen:A11039; RRID:AB_2534096	(1:100)
antibody	Goat anti-Mouse IgG (H+L) - Alexa Fluor 488	Thermo Fisher Scientific, Waltham, MA	Invitrogen:A11029; RRID:AB_2534088	(1:100)
antibody	Chicken Anti-GFP	Abcam, Cambridge, MA	Abcam:ab13970; RRID:AB_300798	(1:5000)
antibody	Rabbit Anti-dimethyl-Histone H3 (Lys9)	MilliporeSigma, Burlington, MA	Millipore:07-441; RRID:AB_310619
antibody	Rabbit Anti-acetyl-Histone H4 (Lys5)	MilliporeSigma, Burlington, MA	Millipore:07-327; RRID:AB_310523
antibody	Goat Anti-Rabbit IgG (whole molecule)–FITC	MilliporeSigma, Burlington, MA	Sigma:F0382; RRID:AB_259384
antibody	Sheep Anti-digoxigenin-rhodamine, Fab fragments	Roche, Mannheim, Germany	Roche:11 207 750 910
sequence-based reagent	External RNA Controls Consortium Spike-Ins	National Institute of Standards and Technology; PMID: 21816910; PMID: 22860124; PMID: 27342544; PMID: 27512518	NIST:Standard Reference Materials 2374 (Pool 78A and 78B)	10 pg/sample
sequence-based reagent	Melanosat1F: CGTTAGCACTGGTAATTAGCTGC	A gift from Gustavo Kuhn		Primer for the 1.688 satellite
sequence-based reagent	Melanosat1R: CGATCCCTATTACTTTTTGAAGG	A gift from Gustavo Kuhn		Primer for the 1.688 satellite
sequence-based reagent	(AATAC)6	Sigma-Aldrich, St Louis, MO, USA,		Probes for AATAC repeat
sequence-based reagent	(AATAT)6	Sigma-Aldrich, St Louis, MO, USA		Probe AATAT repeat
sequence-based reagent	X Forward primer: 5'Cy3-ACAACGCGCTCGTGTACAACG	IDT, Coralville, IA
sequence-based reagent	X Reverse primer: 5'Phos-AACATCCGGGTCGCGGTTAAC	IDT, Coralville, IA
sequence-based reagent	2L Forward primer: 5'Cy3-ACGGACGGCGGTAAATCGATC	IDT, Coralville, IA
sequence-based reagent	2L Reverse primer: 5'Phos-AGGGCTCGATCACGGAACATC	IDT, Coralville, IA
sequence-based reagent	2R Forward primer: 5'Cy3-ATGCGTTCGGTCTCCGTCAAC	IDT, Coralville, IA
sequence-based reagent	2R Reverse primer: 5'Phos-AATCGCGACGTGTGATGGAAC	IDT, Coralville, IA
sequence-based reagent	oligopaints	PMID:31407284, PMID:30001329
chemical compound	Colchicine	Sigma-Aldrich, St Louis, MO	CAS 64-86-8
chemical compound	DAPI	MilliporeSigma, Burlington, MA	10236276001
chemical compound	Vectashield	Vector Labs, Burlingame, CA	H-1200
chemical compound	Aquapolymount	Polyscience, Inc., Warrington, PA	18606-20
chemical compound	TritonX	Sigma-Aldrich, St Louis, MO	T-9284
chemical compound	Tween 20	Sigma-Aldrich, St Louis, MO	CAS 9005-64-5
chemical compound	Sulforhodamine B sodium salt	Sigma-Aldrich, St Louis, MO	S1402-25G
chemical compound	Papain from papaya latex	Sigma-Aldrich, St Louis, MO	C2674-100mg
chemical compound	PBS	Gibco Life Technologies, Waltham, MA	10090-023.500ml
chemical compound	Trypsin	Thermo Fisher Scientific, Waltham, MA	15400054
chemical compound	PBT solution (NaCl, KCl, Na2HPO4, KH2PO4)	MilliporeSigma, Burlington, MA	CAS 7647-14-5 | 106404; CAS 7447-40-7 | 104936; CAS 7558-79-4 | 106586; CAS 7778-77-0 | 104873
chemical compound	Collagenase	Sigma-Aldrich, St Louis, MO, USA	C2674-100mG
chemical compound	FBS	Gibco Life Technologies, Waltham, MA	10438-034
chemical compound	BSA	MilliporeSigma, Burlington, MA	160069
chemical compound	Carnoy's modified solution (3:1, absolute ethanol:acetic acid)	MilliporeSigma, Burlington, MA	CAS 64-17-5 | 107017; CAS 64-19-7 | 100063
chemical compound	Acetic acid 60% solution	Thermo Fisher Scientific, Waltham, MA	A38S-500
chemical compound	SSC solution (Sodium chloride and tri-Sodium citrate dihydrate)	MilliporeSigma, Burlington, MA	CAS 7647-14-5 | 106404; CAS 6132-04-3 | 106448, 15557-044
chemical compound	16% Formaldehyde	Electron Microscopy Sciences, Hatfield, PA	15710
chemical compound	Tergitol NP-40	Sigma-Aldrich, St Louis, MO	NP40S-100mL
chemical compound	Heptane	Sigma-Aldrich, St Louis, MO	494526-1 L
chemical compound	Dextran Sulfate	Sigma-Aldrich, St Louis, MO	D8787-5g
chemical compound	Formamide	Sigma-Aldrich, St Louis, MO	F7503-1 L
chemical compound	Taq polymerase	New England Biolabs, Ipswich, MA	M0273L
chemical compound	dNTPs	Thermo Fisher Scientific, Waltham, MA	R0192
chemical compound	Lamda Exonuclease	Thermo Fisher Scientific, Waltham, MA	EN0561
chemical compound	Glycogen	Thermo Fisher Scientific, Waltham, MA	R0561
chemical compound	NH4OAc	J.T. Baker Chemicals, Radnor, PA	0596-01
chemical compound	Ethanol (Pharmco-aaper)	Thermo Fisher Scientific, Waltham, MA	111000200
chemical compound	NGS	Thermo Fisher Scientific, Waltham, MA	50197Z
chemical compound	RNAse	Thermo Fisher Scientific, Waltham, MA	KL210008XP
commercial assay or kit	Chromium™ Single Cell 3’ Library & Gel Bead Kit v2, 16 rxns	10X Genomics, Pleasanton, CA	120237
commercial assay or kit	Chromium™ Single Cell A Chip Kit, 48 rxns	10X Genomics, Pleasanton, CA	120236
commercial assay or kit	Chromium™ i7 Multiplex Kit, 96 rxns	10X Genomics, Pleasanton, CA	120262
commercial assay or kit	RNeasy 96 kit	Qiagen, Hilden, Germany	1019545
commercial assay or kit	Quant-iT RiboGreen quantification kit	Life Technologies, Carlsbad, CA	R11490
commercial assay or kit	Taq Platinum DNA Polymerase	Thermo Fisher Scientific, Waltham, MA	Fisher:10966026
commercial assay or kit	Digoxigenin-11-dUTP	Roche, Mannheim, Germany	Roche:11093681103
commercial assay or kit	Biotin-16-dUTP	Roche, Mannheim, Germany	Roche:11093711103
commercial assay or kit	Avidin-FITC conjugate	Thermo Fisher Scientific, Waltham, MA	Fisher:434411
commercial assay or kit	Zymo DNA clean & Concentrator	Zymo Research, Irvine, CA	D4031
large-scale dataset (D. melanogaster male)	GSM3178896_B5_TCP.cutadapt.bam.featurecounts.txt.gz (Larval Testis RNA-Seq)	Gene Expression Omnibus (GEO)	GSE115478; GSM3178896
large-scale dataset (D. melanogaster male)	GSM3178897_B6_TCP.cutadapt.bam.featurecounts.txt.gz (Larval Testis RNA-Seq)	Gene Expression Omnibus (GEO)	GSE115478; GSM3178897
large-scale dataset (D. melanogaster male)	GSM3178898_B7_TCP.cutadapt.bam.featurecounts.txt.gz (Larval Testis RNA-Seq)	Gene Expression Omnibus (GEO)	GSE115478; GSM3178898
large-scale dataset (D. melanogaster male)	GSM3178899_B8_TCP.cutadapt.bam.featurecounts.txt.gz (Larval Testis RNA-Seq)	Gene Expression Omnibus (GEO)	GSE115478; GSM3178899
large-scale dataset (D. melanogaster female)	GSM3179826_B9_OCP.cutadapt.bam.featurecounts.s2.txt.gz (Larval Ovary RNA-Seq)	Gene Expression Omnibus (GEO)	GSE115511; GSM3179826
large-scale dataset (D. melanogaster female)	GSM3179827_B10_OCP.cutadapt.bam.featurecounts.s2.txt.gz (Larval Ovary RNA-Seq)	Gene Expression Omnibus (GEO)	GSE115511; GSM3179827
large-scale dataset (D. melanogaster female)	GSM3179828_B11_OCP.cutadapt.bam.featurecounts.s2.txt.gz (Larval Ovary RNA-Seq)	Gene Expression Omnibus (GEO)	GSE115511; GSM3179828
large-scale dataset (D. melanogaster female)	GSM3179829_B12_OCP.cutadapt.bam.featurecounts.s2.txt.gz (Larval Ovary RNA-Seq)	Gene Expression Omnibus (GEO)	GSE115511; GSM3179829
large-scale dataset (D. melanogaster male)	GSM3585574_SV_1_10X_Te.barcodes.tsv.gz (Larval Testis scRNA-Seq)	Gene Expression Omnibus (GEO)	GSE125947; GSM3585574	Cell IDs
large-scale dataset (D. melanogaster male)	GSM3585574_SV_1_10X_Te.genes.tsv.gz (Larval Testis scRNA-Seq)	Gene Expression Omnibus (GEO)	GSE125947; GSM3585574	Gene IDs
large-scale dataset (D. melanogaster male)	GSM3585574_SV_1_10X_Te.matrix.mtx.gz (Larval Testis scRNA-Seq)	Gene Expression Omnibus (GEO)	GSE125947; GSM3585574	Count Matrix
large-scale dataset (D. melanogaster male)	GSM3585575_SV-3-10X-Te-2.barcodes.tsv.gz (Larval Testis scRNA-Seq)	Gene Expression Omnibus (GEO)	GSE125947; GSM3585575	Cell IDs
large-scale dataset (D. melanogaster male)	GSM3585575_SV-3-10X-Te-2.genes.tsv.gz (Larval Testis scRNA-Seq)	Gene Expression Omnibus (GEO)	GSE125947; GSM3585575	Gene IDs
large-scale dataset (D. melanogaster male)	GSM3585575_SV-3-10X-Te-2.matrix.mtx.gz (Larval Testis scRNA-Seq)	Gene Expression Omnibus (GEO)	GSE125947; GSM3585575	Count Matrix
large-scale dataset (D. melanogaster male)	GSM3585576_SV-5-10X-Te-3.barcodes.tsv.gz (Larval Testis scRNA-Seq)	Gene Expression Omnibus (GEO)	GSE125947; GSM3585576	Cell IDs
large-scale dataset (D. melanogaster male)	GSM3585576_SV-5-10X-Te-3.genes.tsv.gz (Larval Testis scRNA-Seq)	Gene Expression Omnibus (GEO)	GSE125947; GSM3585576	Gene IDs
large-scale dataset (D. melanogaster male)	GSM3585576_SV-5-10X-Te-3.matrix.mtx.gz (Larval Testis scRNA-Seq)	Gene Expression Omnibus (GEO)	GSE125947; GSM3585576	Count Matrix
large-scale dataset (D. melanogaster female)	GSM2647320_w1118_GO_f_r1.htseq_reverse.HiSAT2.YO.txt.gz (Adult Ovary RNA-Seq)	Gene Expression Omnibus (GEO)	GSE99574; GSM2647320	PMID:30599046
large-scale dataset (D. melanogaster female)	GSM2647321_w1118_GO_f_r2.htseq_reverse.HiSAT2.YO.txt.gz (Adult Ovary RNA-Seq)	Gene Expression Omnibus (GEO)	GSE99574; GSM2647321	PMID:30599046
large-scale dataset (D. melanogaster female)	GSM2647322_w1118_GO_f_r3.htseq_reverse.HiSAT2.YO.txt.gz (Adult Ovary RNA-Seq)	Gene Expression Omnibus (GEO)	GSE99574; GSM2647322	PMID:30599046
large-scale dataset (D. melanogaster female)	GSM2817333_w1118_GO_f_r4.htseq_reverse.HiSAT2.YO.txt.gz (Adult Ovary RNA-Seq)	Gene Expression Omnibus (GEO)	GSE99574; GSM2817333	PMID:30599046
large-scale dataset (D. melanogaster male)	GSM2647323_w1118_GO_m_r1.htseq_reverse.HiSAT2.YO.txt.gz (Adult Testis RNA-Seq)	Gene Expression Omnibus (GEO)	GSE99574; GSM2647323	PMID:30599046
large-scale dataset (D. melanogaster male)	GSM2647324_w1118_GO_m_r2.htseq_reverse.HiSAT2.YO.txt.gz (Adult Testis RNA-Seq)	Gene Expression Omnibus (GEO)	GSE99574; GSM2647324	PMID:30599046
large-scale dataset (D. melanogaster male)	GSM2647325_w1118_GO_m_r3.htseq_reverse.HiSAT2.YO.txt.gz (Adult Testis RNA-Seq)	Gene Expression Omnibus (GEO)	GSE99574; GSM2647325	PMID:30599046
large-scale dataset (D. melanogaster male)	GSM2817334_w1118_GO_m_r4.htseq_reverse.HiSAT2.YO.txt.gz (Adult Testis RNA-Seq)	Gene Expression Omnibus (GEO)	GSE99574; GSM2817334	PMID:30599046
software, algorithm	Bioconda	PMID:29967506
software, algorithm	Snakemake	PMID:29788404	v5.5.0
software, algorithm	R	Team, R. Core. "R: A language and environment for statistical computing." (2013): 201.	v3.5.1
software, algorithm	Python	Van Rossum, G. & Others. Python Programming Language. in USENIX annual technical conference vol. 41 36 (2007).	v3.7
software, algorithm	Seurat	PMID:29608179	v3.0.1
software, algorithm	Cell Ranger	Genomics, 10x. Cell Ranger. 10x Genomics https://support.10xgenomics.com/single-cell-gene-expression/software/overview/welcome	v3.0.2
software, algorithm	bcl2fastq	Illumina, San Diego, CA	v2.17.1.14
software, algorithm	lcdb-wf	https://github.com/lcdb/lcdb-wf	commit:0609e5c8752
software, algorithm	Hisat2	PMID:31375807	v2.1.0
software, algorithm	samtools	PMID:19505943	v1.7
software, algorithm	featureCounts	PMID:24227677	v1.6.0
software, algorithm	FastQC	https://www.bioinformatics.babraham.ac.uk/projects/fastqc/	v0.11.7
software, algorithm	FastQ Screen	https://www.bioinformatics.babraham.ac.uk/projects/fastq_screen/	v0.11.3
software, algorithm	Picard	http://broadinstitute.github.io/picard/	v2.18.5
software, algorithm	DropletUtils	PMID:30902100	v1.2.1
software, algorithm	Scrublet	PMID:30954476	v0.2
software, algorithm	Pandas	Wes McKinney. Data Structures for Statistical Computing in Python, Proceedings of the 9th Python in Science Conference, 51-56 (2010)	v0.25.1
software, algorithm	Scipy	Travis E. Oliphant. Python for Scientific Computing, Computing in Science & Engineering, 9, 10-20 (2007), DOI:10.1109/MCSE.2007.58	v1.3.1
software, algorithm	Statsmodels	Seabold, Skipper, and Josef Perktold. “Statsmodels: Econometric and statistical modeling with python.” Proceedings of the 9th Python in Science Conference. 2010.	v0.10.1
software, algorithm	Matplotlib	John D. Hunter. Matplotlib: A 2D Graphics Environment, Computing in Science & Engineering, 9, 90-95 (2007), DOI:10.1109/MCSE.2007.55	v3.1.0
software, algorithm	Seaborn	DOI:10.5281/zenodo.883859	v0.9.0
software, algorithm	Jupyter Notebook	Kluyver, Thomas, et al. "Jupyter Notebooks-a publishing format for reproducible computational workflows." ELPUB. 2016.	v6.0.1
software, algorithm	clusterProfiler	PMID:22455463	v3.10.1
software, algorithm	Imaris	https://imaris.oxinst.com/products/imaris-for-cell-biologists	v9.2.1
other	35 μm filter	Falcon	352235
other	9well spot plate	Corning	7220-85
other	Tungsten needles	F.S.T	10130-05
other	powdered milk	Sereníssima - skimmed milk		for PBD preparation
other	Fly Food A with 0.4% propionic acid and 0.15% tegosept	Labexpress, Ann Arbor, MI	7005-PYNV
other	FlyFood: 1212.5mL water, 14.7mL agar, 20.4g yeast, 81.8g cornmeal, 109.1ml molasses, 10.9mL tegosept, 3.4mL propionic acid, 0.4mL phosphoric acid/ per tray of 100 vials	personal communication Anne Breland		at 25°C and 60% relative humidity
other	Fly Food: 2L water, 20g agar, mashed banana(5 bananas blended with 250ml water), yeast solution (30g yeast in 250ml water), 1% propionic acid.	Annals of the Entomological Society of America, Volume 107, Issue 3, 1May 2014, Page 607-62
