## Supplementary material for "Dynamic Sex Chromosome Expression in Drosophila Male Germ Cells": Table S3

### Sheet: Readme
Cluster Abbreviations	Description
G	Spermatogonia
E1°	Early Primary Spermatocytes
M1°	Middle Primary Spermatoctyes
L1°	Late Primary Spermatocytes
C1	Cyst Cell Lineage (1)
C2	Cyst Cell Lineage (2)
C3	Cyst Cell Lineage (3)
C4	Cyst Cell Lineage (4)
T	Terminal Epithelial Precursors
P	Pigment Cell Precursors
Worksheet	Summary	Columns		Description
Genes used for annotation	Genes used to annotate scRNA-Seq clusters as putative cell types. We used a combination of gene expression patterns found in the literature and generated using protein traps to annotate scRNA-Seq clusters.		FBgn	FlyBase Gene identifier. Note: each row is not unique, genes published in multiple studies are repeated.
			gene_symbol	FlyBase gene symbol.
			BDSC #	Bloomington Stock Center catalog number of protein traps.
		Testis expression (Microscopy)	Expressed in	Cell types where a gene was expressed based on ISH or Immunostaining.
			NOT expressed in	Cell types that did not show expression based on ISH or Immunostaining.
			Expression not analyzed in	Cell types that were not visible in aviable images.
			Method	The labeling method, either ISH or Immunostaining.
			PMID	PubMed ID for publication the images were from or "This Study" if images were generated in this study.
		Testis expression (scRNA-Seq)	Differentially Expressed in	Cell type(s) in which a gene was significnatly over expressed. FDR adjusted p-values are included in parentheses.
			Higher Expressed in	The cell types with the highest (upper quantile) expression compared to other cell types using z-scores of TPM normalized counts.
			Overlap Score	An overlap score from 0-4, with 4 indicating consistent overlap between microsopy and scRNA-Seq, and 0 indicating no overlap. See supplemental methods for more details

### Sheet: Genes used for annotation
			Testis expression (Microscopy)					Testis expression (scRNA-Seq)
FBgn	gene_symbol	BDSC #	Expressed in	NOT expressed in	Expression not analyzed in	Method	PMID	Differentially Expressed in	Higher Expressed in	Overlap Score
FBgn0250816	AGO3		G	E1°, M1°, C1, C2, C3	L1°, C4, T, P	Immunostain	27208314	G(0.0)	G, E1°	4
FBgn0000146	aub		G, E1°, M1°	C1, C2, C3	L1°, C4, T, P	Immunostain	27208314	G(0.0)	G, E1°	4
FBgn0283442	vas		G, E1°, M1°	L1°, C4	C1, C2, C3, T, P	Immunostain	2384213	G(0.0)	G, E1°	4
FBgn0000158	bam		G, E1°	M1°, L1°, C1, C2, C3, C4, T, P		ISH	23154414	G(0.0)	G, E1°	3
FBgn0039044	p53	60516	G, E1°			Immunostain	This Study	G(0.0)	G, E1°	4
FBgn0039044	p53		G, E1°		M1°, L1°, C1, C2, C3, C4, T, P	Immunostain	22961348	G(0.0)	G, E1°	4
FBgn0026533	Dek	50840	G, E1°, M1°, L1°, T, P			Immunostain	This Study	G(0.0)	G	4
FBgn0087008	e(y)3	51554	G, E1°, M1°, L1°, T, P			Immunostain	This Study	G(0.0)	G	4
FBgn0010258	Rbp4		E1°, M1°, L1°	G, C1	C2, C3, C4, T, P	Rbp4_eYFP-Immunostaining	26443637	G(2.8829852468793674e-247)|E1°(3.418804158003875e-152)	G, E1°	4
FBgn0031091	Phf7		G, E1°	C1, C2	M1°, L1°, C3, C4, T, P	Immunostain	28588035	G(0.0)|E1°(5.241761171962613e-56)	G, E1°	4
FBgn0031715	tomb		E1°, M1°, L1°	G, C1	C2, C3, C4, T, P	ISH	17360778	G(0.0)|E1°(1.8131127871335664e-53)	G, E1°	2
FBgn0032473	CG5204		E1°, M1°, L1°	G, C1, C2, C3, C4, T, P		Immunostain	28522526	G(0.0)|E1°(1.3704849483459512e-42)	G, E1°	4
FBgn0034282	Mapmodulin	51556	G, E1°, M1°, T, P			Immunostain	This Study	G(0.0)|E1°(3.158519924009584e-62)	G, E1°	4
FBgn0041103	nht		E1°, M1°, L1°	G, C1	C2, C3, C4, T, P	ISH	15456720	G(1.4379343589759986e-151)|E1°(1.2967270940168175e-102)	G, E1°	2
FBgn0262743	Fs(2)Ket	35515	G, E1°, L1°, M1°			Immunostain	This Study	G(8.851360946783764e-280)|E1°(0.005945540947307602)	E1°	4
FBgn0286813	SRPK	65332	G, E1°, M1°, L1°			Immunostain	This Study	G(2.5006016226895396e-294)|E1°(5.103020615714586e-120)	G, E1°	4
FBgn0004372	aly		E1°, M1°, L1°	G, C1, T, P	C2, C3, C4	ISH	11076766	E1°(1.7509325671152904e-49)	G	2
FBgn0002842	sa		E1°, M1°	G, C1, T, P	C2, C3, C4	ISH	15456720	E1°(6.970846988206385e-67)	E1°, L1°	2
FBgn0039124	tbrd-1		E1°, M1°, L1°	G, C1, C2, C3, C4, T, P		transgenic reporter-ISH	23213453	E1°(4.251529932389304e-83)	E1°	2
FBgn0026573	ADD1	60569	M1°, L1°			Immunostain	This Study	E1°(6.095586838388755e-50)	G, E1°	4
FBgn0002673	twe		E1°, M1°, L1°	G, C1	C2, C3, C4, T, P	ISH	1606618	L1°(3.6556598407804903e-137)	E1°, L1°	2
FBgn0011206	bol		E1°, M1°, L1°		G, C1, C2, C3, C4, T, P	Immunostain	25503408, 10559904	L1°(0.0)	E1°, L1°	2
FBgn0011206	bol	64431	L1°			Immunostain	This Study	L1°(0.0)	E1°, L1°	4
FBgn0003475	spir	59827	G, E1°, M1°, L1°			Immunostain	This Study	L1°(9.712847444156421e-265)	E1°, L1°	2
FBgn0011596	fzo		E1°, M1°, L1°	G, C1, T, P	C2, C3, C4	ISH	12128227	L1°(8.851129326287536e-292)	E1°, L1°	2
FBgn0012037	Ance	59828	E1°, M1°, L1°, C2, C3, C4			Immunostain	This Study	L1°(3.899911068026848e-167)	L1°	2
FBgn0019828	dj		E1°, M1°, L1°	G, C1, T, P	C2, C3, C4	ISH	9232593	M1°(0.0)|L1°(0.0)	M1°, L1°	2
FBgn0041102	ocn		L1°, T	G, E1°, M1°, C1, C2, C3, P	C4	ocn-LacZ-immunostaining	17927450	M1°(0.0)|L1°(0.0)	M1°, L1°	2
FBgn0051361	dpr17	61801	G, E1°, M1°			Immunostain	This Study	M1°(0.00023276315313235988)|L1°(0.0)	M1°, L1°	2
FBgn0000405	CycB		G, M1°, L1°	E1°	C1, C2, C3, C4, T, P	ISH	15084455	M1°(0.019082806075619504)|L1°(6.229340905249245e-264)		2
FBgn0002862	Mst87F		E1°, M1°, L1°	G, C1, T, P	C2, C3, C4	ISH	15084455	M1°(0.0)|L1°(0.0)	M1°, L1°	2
FBgn0011725	twin	63182	G, E1°, M1°, L1°			Immunostain	This Study	M1°(3.645471638278983e-88)|L1°(0.0)	M1°, L1°	2
FBgn0030313	CG11697		E1°, M1°, L1°	G	C1, C2, C3, C4, T, P	ISH	28588035	M1°(3.255965537709691e-08)|L1°(1.0770713844944865e-274)		2
FBgn0034435	fest		E1°, M1°, L1°	G, C1, T, P	C2, C3, C4	eYFP-fest-Immunostaining	26443637	E1°(6.330248961894795e-119)|M1°(3.2491997979229775e-29)|L1°(4.808504952681687e-295)	E1°	4
FBgn0034739	CG3927		E1°, M1°, L1°	G, E1°, C1, T, P	C2, C3, C4	ISH	19934263	E1°(1.7521549003473958e-36)|M1°(9.689027697648499e-56)|L1°(5.702795151937285e-194)	E1°, L1°	4
FBgn0039071	bb8		E1°, M1°, L1°	G, C1, T, P	C2, C3, C4	ISH	27529784	M1°(1.0)|L1°(0.0)	E1°, L1°	2
FBgn0000404	CycA		G, E1°, L1°	M1°, C3, C4, T, P	C1, C2	ISH	15084455	G(0.0)|L1°(1.9820976341683122e-101)	G	2
FBgn0031623	Taf12L		E1°, M1°, L1°	G, C1, T, P	C2, C3, C4	ISH	15456720	G(1.900018906403611e-183)|E1°(1.6776013100231112e-109)|M1°(5.351654872286326e-09)	G, E1°	2
FBgn0000416	Sap-r	63201	C2, C3, C4, T			Immunostain	This Study	C1(2.637611736776917e-27)|C2(1.4051676315181655e-53)|C3(2.59861840940402e-46)|C4(1.923188026805915e-130)|P(6.366199103527449e-104)	P	2
FBgn0030520	Pdcd4	38446	G, E1°, M1°, L1°, T, P			Immunostain	This Study	G(2.0959677378149978e-135)|C1(4.4104198940844337e-222)|C2(5.955164867339802e-155)|C3(2.2180863321444202e-91)|C4(3.985794290384469e-266)|T(4.994049500941429e-41)	C4	4
FBgn0250843	Prosalpha6		E1°	G, M1°, L1°, C1, C3, C4, T, P	C2	ISH	30249207	G(5.3519613087702285e-235)|C1(1.2756667647754076e-32)|C2(7.453026582979677e-32)	G	2
FBgn0261885	osa	51579	C1, C2, C3, C4, T, P			Immunostain	This Study	G(0.0)|E1°(2.311594558332408e-12)|T(5.238250422342247e-22)	G	0
FBgn0266521	stai	65334	G, T			Immunostain	This Study	L1°(1.0571294001318777e-127)|T(2.110383674131022e-115)	T	0
FBgn0000320	eya		C2, C3	G, E1°, M1°, C1	L1°, C4, T, P	Immunostain	23087834	C3(6.450885226933279e-41)	C3	2
FBgn0083963	Nlg3	58509	C2, C3			Immunostain	This Study	C3(0.0)	C2, C3	3
FBgn0083963	Nlg3	37153	C2, C3, C4			Immunostain	This Study	C3(0.0)	C2, C3	4
FBgn0051158	Efa6	60147	C2, C3, C4			Immunostain	This Study	C3(7.344691792766314e-20)	C3	4
FBgn0051158	Efa6	60588	G, C1, C2, C3, C4			Immunostain	This Study	C3(7.344691792766314e-20)	C3	4
FBgn0264494	CG17646	64439	C1, C2, C3, C4, T, P			Immunostain	This Study	C3(1.341444997633208e-241)	C3	4
FBgn0004872	piwi		C1, C2, C3	G, E1°, M1°	L1°, C4, T, P	Immunostain	17872506	C4(0.0)	C3, C4	2
FBgn0011591	fng		C1, C2	G, E1°	M1°, L1°, C3, C4, T, P	Not a paroper PMID	16616121	C4(5.823522579996769e-255)	C4, T	2
FBgn0038197	foxo	59766	G, E1°, M1°, L1°, T			Immunostain	This Study	C4(9.770115417716356e-275)	C4	0	High in one rep of C4
FBgn0039754	CG9747	60177	E1°, M1°, L1°, C2, C3, C4, T, P			Immunostain	This Study	C4(0.0)	C2, C4	2
FBgn0000964	tj		C1, C2	G, E1°	M1°, L1°, C3, C4, T, P	Immunostain	14578908	C2(1.7037076865426539e-40)|C4(0.0)	C2, C4	2
FBgn0243486	rdo	53439	C1, C2, C3, C4			Immunostain	This Study	C1(8.318068437129532e-275)|C3(9.622823954142521e-37)	C1, C3	4
FBgn0243486	rdo	34297	C3, C4			Immunostain	This Study	C1(8.318068437129532e-275)|C3(9.622823954142521e-37)	C1, C3	4
FBgn0001090	bnb		C1, C2		G, E1°, M1°, L1°, C3, C4, T, P	ISH	16616121	C1(8.534449874535995e-36)|C2(4.546754937026119e-40)|C3(2.2193284584880157e-80)|C4(0.0)	C3, C4	4
FBgn0004108	Nrt		C1, C2		G, E1°, M1°, L1°, C3, C4, T, P	ISH	16616121	C2(6.202659169013125e-41)|C4(0.0)	C4	2
FBgn0010453	Wnt4		C1, C2		G, E1°, M1°, L1°, C3, C4, T, P	Immunostain	16616121	C3(6.113557741032738e-50)|C2(3.33333938018333e-84)|C4(0.0)	C4	2
FBgn0243486	rdo	51239	C3, C4			Immunostain	This Study	C1(8.318068437129532e-275)|C3(9.622823954142521e-37)	C1, C3	4
FBgn0050418	nord	60250	T			Immunostain	This Study	T(0.0)	T	4
FBgn0264953	Piezo	60209	T			Immunostain	This Study	T(0.0)	C3, T	4
FBgn0000636	Fas3	59809	T			Immunostain	This Study	T(0.0)	T	4
FBgn0000636	Fas3	50841	T			Immunostain	This Study	T(0.0)	T	4
FBgn0010473	tutl	39652	G, E1°, M1°, L1°, T, P			Immunostain	This Study	T(0.0)	T	0
FBgn0000576	ems		P		G, E1°, M1°, L1°, C1, C2, C3, C4, T	Immunostain	19339815	P(0.0)	P	4
FBgn0004885	tok	60550	T			Immunostain	This Study	P(0.0)	P	0
FBgn0024288	Sox100B		P		G, E1°, M1°, L1°, C1, C2, C3, C4, T	Immunostain	19339815	P(0.0)	P	4
FBgn0001257	ImpL2		C1, C2		G, E1°, M1°, L1°, C3, C4, T, P	ISH	16616121	C2(2.99856970380216e-13)|C4(0.0)|C3(1.0078714118698243e-18)|T(2.768955391273073e-59)	C4, T	2
FBgn0003984	vn		C1, C2	G, E1°	M1°, L1°, C3, C4, T, P	vn-LacZ-Immunostaining	26792023	C4(0.0)|P(1.7733404635551693e-100)	C4, P	2
FBgn0004647	N		C1, T	E1°, M1°, L1°, C2, C3, C4, P	G	Immunostain	23827710	C4(0.0)|T(0.0)|P(1.8558084494284204e-70)	T, P	2
FBgn0014163	fax		C1, C2	G, E1°	M1°, L1°, C3, C4, T, P	fax_GFP_transgenic reporter-Immunostaining	16198292	C1(0.0)|T(9.294872656445586e-126)|C2(9.059493889051666e-171)|C3(7.722373861407458e-121)|P(0.0)|C4(3.224484463891986e-200)	P	4
FBgn0015399	kek1		C1, C2, C3, C4	G, E1°, M1°, L1°, P, T		kek1-LacZ-transgenic reporter-Immunostaining	28315838	C2(6.944249984276235e-22)|C3(7.772742302764483e-175)|C4(0.0)|T(0.0)|P(1.1781094823282704e-36)	T	2
FBgn0020493	Dad		G, C1		E1°, M1°, L1°, C2, C3, C4, T, P	LacZ-reporter, Immunostain	14973292	C3(3.897664857938268e-79)|T(5.921473739798868e-127)	C3, T	2
FBgn0027598	cindr	50802	T, P			Immunostain	This Study	C3(2.2845532931468788e-24)|T(2.1791913312407767e-20)|P(0.0)	P	0
FBgn0041182	Tep2	59402	C2, C3, C4, P			Immunostain	This Study	C1(2.764122469792486e-59)|P(0.0)	C1, P	4
FBgn0243512	puc		C1, C2	G, E1°	M1°, L1°, C3, C4, T, P	puc_LacZ_immunostaining	28315838	C3(8.662478264987151e-106)|T(4.051263432493451e-220)|P(7.497769185607657e-291)	T, P	2
FBgn0264975	Nrg	6844	G, C1, C2, C3, C4, T, P			Immunostain	This Study	C2(0.007372681544664007)|C4(0.0)|C3(4.487931865770718e-28)|P(7.536152918647179e-30)	C4	2
FBgn0265487	mbl	59758	T			Immunostain	This Study	C3(3.2105031254285043e-25)|T(0.0)	T	3
Score	Count
0	6
1	0
2	36	0.455696
3	3
4	34	0.468354
	79
	0.924051
